# Interaction of *G2019S LRRK2* and metabolic syndrome in a two-hit mouse model of Parkinson’s disease: LRRK2-driven systemic depletion of pyrimidine nucleosides

**DOI:** 10.64898/2025.12.31.697225

**Authors:** Yue Ma, Madalynn L. Erb, Kayla A. Sipple, Alina V. Offerman, Junwei Niu, Zachary B Madaj, Zhen Fu, Kin H Lau, Darren J. Moore

## Abstract

*G2019S LRRK2* is the most common cause of familial Parkinson’s disease (PD) and is associated with sporadic PD, arising from the interplay of genetic predisposition, environmental exposure and aging. Metabolic syndrome is implicated as a risk factor for PD, but the interaction between *G2019S LRRK2* and metabolic stress in disease pathogenesis remains unclear. We employed high-fat diet (HFD) feeding to induce metabolic syndrome in aged mutant *LRRK2* mice, followed by system-wide characterization, including metabolomic or proteomic profiling, and bulk or single-nucleus RNA sequencing. We find that thymidine and deoxyuridine levels are consistently reduced across tissues in *G2019S LRRK2* knockin mice accompanied by increased hepatic expression of thymidine phosphorylase. HFD exposure further unmasks disruptions in purine and energy metabolism in brain and lung of *G2019S LRRK2* knockin mice, with midbrain astrocytes and oligodendrocytes exhibiting the most pronounced impairment in oxidative phosphorylation transcriptional pathways. Our findings demonstrate that pre-existing metabolic syndrome unmasks widespread disruptions in systemic nucleotide and energy metabolism and exacerbates mitochondrial dysfunction in *G2019S LRRK2* knockin mice. This conditional “two-hit” phenotype underscores the critical role of environmental factors, such as diet, in revealing metabolic vulnerabilities associated with PD-linked genetic backgrounds, and provides potential metabolic targets for therapeutic intervention in PD.
