## Supplementary material for "Interaction of *G2019S LRRK2* and metabolic syndrome in a two-hit mouse model of Parkinson’s disease: LRRK2-driven systemic depletion of pyrimidine nucleosides": Knowledge Resource Table

### Sheet: KRT
RESOURCE TYPE	RESOURCE NAME	SOURCE	IDENTIFIER	NEW/REUSE	ADDITIONAL INFORMATION
Dataset	Body weight gain	Zenodo	https://doi.org/10.5281/zenodo.17860645	new	processed data used to produce Figure 1b
Dataset	Blood glucose level	Zenodo	https://doi.org/10.5281/zenodo.17860645	new	raw data used to produce Figure 1c
Dataset	Plasma insulin level	Zenodo	https://doi.org/10.5281/zenodo.17860645	new	raw data used to produce Figure 1d
Dataset	Metabolites profiling data	Zenodo	https://doi.org/10.5281/zenodo.17860645	new	processed data used to produce Figure 1e-f, 5,6,7,10, S1,S2, S4
Dataset	bulk RNA-Seq data (Striatum)	Zenodo	https://doi.org/10.5281/zenodo.17860645	new	processed data used to produce Figure 7g-j, S5
Dataset	bulk RNA-Seq data (Liver)	Zenodo	https://doi.org/10.5281/zenodo.17860645	new	processed data used to produce Figure 9d-e
Dataset	snRNA-Seq data (Ventral midbrain)	Zenodo	https://doi.org/10.5281/zenodo.17860645	new	processed data used to produce Figure 8, S6
Dataset	Proteomic data (Lung)	Zenodo	https://doi.org/10.5281/zenodo.17860645	new	processed data used to produce Figure 9d-e
Dataset	Open-field behavioural data	Zenodo	https://doi.org/10.5281/zenodo.17860645	new	processed data used to produce Figure 2b-d
Dataset	Cat-walk behavioural data	Zenodo	https://doi.org/10.5281/zenodo.17860645	new	processed data used to produce Figure 2e-l
Dataset	Elevated plus maze behavioural data	Zenodo	https://doi.org/10.5281/zenodo.17860645	new	processed data used to produce Figure 2n-p
Dataset	Y-Maze behavioural data	Zenodo	https://doi.org/10.5281/zenodo.17860645	new	processed data used to produce Figure 2f
Dataset	Image quantification data	Zenodo	https://doi.org/10.5281/zenodo.17860645	new	processed data used to produce Figure 1h, 3, 4a-f, S3
Dataset	WB quantification data	Zenodo	https://doi.org/10.5281/zenodo.17860645	new	processed data used to produce Figure 4g-n,9f-m, 10x-ae
Dataset	qRT-PCR data	Zenodo	https://doi.org/10.5281/zenodo.17860645	new	processed data used to produce Figure 9c
Dataset	Western blots images	Zenodo	https://doi.org/10.5281/zenodo.17860645	new	raw data
Dataset	brain bulk-RNAseq	CRN Cloud	https://doi.org/10.5281/zenodo.18273802	new	raw data
Dataset	brain sn-RNAseq	CRN Cloud	https://doi.org/10.5281/zenodo.18273808	new	raw data
Dataset	liver bulk-RNAseq	CRN Cloud	https://doi.org/10.5281/zenodo.18273810	new	raw data
Dataset	lung proteomics	CRN Cloud	https://doi.org/10.5281/zenodo.18273812	new	raw data
Dataset	plasma metabolomics	CRN Cloud	https://doi.org/10.5281/zenodo.18273818	new	raw data
Dataset	liver metabolomics	CRN Cloud	https://doi.org/10.5281/zenodo.18273822	new	raw data
Dataset	striatum metabolomics	CRN Cloud	https://doi.org/10.5281/zenodo.18273824	new	raw data
Dataset	lung metabolomics	CRN Cloud	https://doi.org/10.5281/zenodo.18273832	new	raw data
Dataset	kidney metabolomics	CRN Cloud	https://doi.org/10.5281/zenodo.18273834	new	raw data
Dataset	plasma lipidomics	CRN Cloud	https://doi.org/10.5281/zenodo.18273840	new	raw data
Dataset	liver lipidomics	CRN Cloud	https://doi.org/10.5281/zenodo.18273844	new	raw data
Dataset	striatum lipidomics	CRN Cloud	https://doi.org/10.5281/zenodo.18273848	new	raw data
Dataset	lung lipidomics	CRN Cloud	https://doi.org/10.5281/zenodo.18273852	new	raw data
Dataset	kidney lipidomics	CRN Cloud	https://doi.org/10.5281/zenodo.18273858	new	raw data
Dataset	plasma nucleoside quantification	CRN Cloud	https://doi.org/10.5281/zenodo.18273863	new	raw data
Dataset	striatum nucleoside quantification	CRN Cloud	https://doi.org/10.5281/zenodo.18273868	new	raw data
Dataset	ventral midbrain nucleoside quantification	CRN Cloud	https://doi.org/10.5281/zenodo.18273870	new	raw data
Dataset	Behavioral videos	BioStudies	https://www.ebi.ac.uk/biostudies/studies/S-BSST2573	new
Dataset	Microscopy images	Brain Image Library	https://doi.org/10.35077/g.1191	new
Software/code	R code: Analysis script	Zenodo	https://doi.org/10.5281/zenodo.18166240	new
Software/code	HALO software	Indica Labs	https://indicalab.com/halo/, RRID:SCR_018350	reuse
Software/code	GraphPad Prism	GraphPad	https://www.graphpad.com/, RRID:SCR_002798	reuse
Software/code	Image lab software	Bio-Rad	https://www.bio-rad.com/en-us/product/image-lab-software?ID=KRE6P5E8Z, RRID:SCR_014210	reuse
Software/code	Stereo Investigator	MBF Bioscience	https://www.mbfbioscience.com/products/stereo-investigator, RRID:SCR_002526	reuse
Software/code	rnaseq_workflow	Zenodo	https://doi.org/10.5281/zenodo.15651884.	reuse
Protocol	Open field test	Published paper	https://doi.org/10.1007/978-1-60761-303-9_1	reuse
Protocol	Elevated plus maze	Published paper	https://doi.org/10.1038/nprot.2007.44.	reuse
Protocol	Y‐maze	ANY-maze	https://www.any-maze.com/support/guides/automatically-scoring-spontaneous-alternations-in-the-y-maze-test/	reuse
Protocol	Catwalk gait analysis	Noldus	https://noldus.com/catwalk-xt/resources.	reuse
Protocol	Preparation of Free Floating Coronal Mouse Brain Sections	protocols.io	https://doi.org/10.17504/protocols.io.5jyl8pzk9g2w/v1	reuse
Protocol	Tissue Sample Preparation for Biochemical Analysis	protocols.io	https://doi.org/10.17504/protocols.io.eq2ly43kwlx9/v1	new
Protocol	DAB Immunohistochemistry on Mouse Brain Tissue Sections	protocols.io	https://doi.org/10.17504/protocols.io.3byl497zjgo5/v1	reuse
Protocol	Immunohistochemistry _ Chromogenic_FFPE	protocols.io	https://doi.org/10.17504/protocols.io.kxygx442dl8j/v1	new
Protocol	Metabolite extractions	Published paper	https://doi.org/10.1038/s41467-024-50128-z	reuse
Protocol	Lipidomic analysis	Published paper	https://doi.org/10.1038/s41467-024-50128-z	reuse
Protocol	Targeted metabolomic analysis	Published paper	https://doi.org/10.1038/s41467-024-50128-z	reuse
Protocol	Proteomic analysis	Published paper	https://doi.org/10.1038/s41467-024-50128-z	reuse
Protocol	RNA extraction and sequencing	illumina	https://www.illumina.com/techniques/sequencing/rna-sequencing.html	reuse
Protocol	Blood test	protocols.io	https://doi.org/10.17504/protocols.io.81wgboy2ylpk/v1	new
Protocol	Single-Nuclei Isolation from Adult Mouse Ventral Midbrain	protocols.io	https://doi.org/10.17504/protocols.io.14egnr8kml5d/v1	new
Protocol	Western Blot	protocols.io	https://doi.org/10.17504/protocols.io.261ge545jg47/v1	reuse
Antibody	LRRK2 (N241-A)	NeuroMab	75-253, RRID:AB_10675136	reuse	1:1000
Antibody	pS935-LRRK2	abcam	ab133450, RRID:AB_2732035	reuse	1:1000
Antibody	pS1292-LRRK2	abcam	ab203181, AB_2921223	reuse	1:1000
Antibody	Rab8	CST	D22D8, AB_10827742	reuse	1:1000
Antibody	pT72-Rab8a	abcam	ab230260, AB_2814988	reuse	1:500
Antibody	Rab10	CST	8127S, AB_10828219	reuse	1:1000
Antibody	pT73-Rab10	abcam	ab230261, RRID:AB_2811274	reuse	1:500
Antibody	Rab12	proteintech	18843-1-AP, RRID:AB_10603469	reuse	1:1000
Antibody	pS106-Rab12	abcam	ab256487, RRID:AB_2884880	reuse	1:1000
Antibody	Thymidine Phosphorylase	R&D systems	AF7568, RRID:AB_3644454	reuse	1:200
Antibody	Actin	Millipore	MAB1501, RRID:AB_2223041	reuse	1:2000
Antibody	TH	Novus Biologicals	N300-109, AB_10077691	reuse	1:2000
Antibody	Iba1	FUJIFILM Wako	019-19741, AB_839504	reuse	1:1000
Antibody	GFAP	MilliporeSigma	G3893, RRID:AB_477010	reuse	1:1000
Antibody	CD68	Biorad	MCA1957GA, AB_324217	reuse	1:500
Antibody	CD3	Abcam	ab11089, RRID:AB_2889189	reuse	1:200
Antibody	biotinylated goat anti-mouse secondary antibodies	Vector	BA-9200-1.5, RRID: AB_2827937	reuse	1:500
Antibody	biotinylated goat anti-rabbit secondary antibodies	Vector	BA-1000-1.5, RRID: AB_2313606	reuse	1:500
Experimental model: Organism/strain	G2019S LRRK2 knockin mice	Jackson Labs	https://www.jax.org/strain/030961 RRID: IMSR_JAX:030961	reuse
Other	high-fat diet	researchdiets	https://www.researchdiets.com/formulas/d12492	reuse	60 kcal% fat, irradiated
Other	control diet	researchdiets	https://www.researchdiets.com/formulas/d12450j	reuse	10 kcal% Fat, matching sucrose to D12492, irradiated
